# The kinetoplastid kinetochore protein KKT23 acetyltransferase is a structural homolog of GCN5 that acetylates the histone H2A C-terminal tail

**DOI:** 10.1101/2024.08.16.608276

**Authors:** Patryk Ludzia, Midori Ishii, Gauri Deák, Christos Spanos, Marcus D. Wilson, Christina Redfield, Bungo Akiyoshi

**Affiliations:** Department of Biochemistry, University of Oxford, Oxford, OX1 3QU, UK; Wellcome Centre for Cell Biology, University of Edinburgh, Edinburgh, EH9 3BF, UK

**Keywords:** kinetochore, kinetoplastid, *Trypanosoma brucei*, KKT23, histones, acetyltransferase, acetylation, X-ray crystallography, NMR spectroscopy

## Abstract

The kinetochore is the macromolecular protein machine that drives chromosome segregation in eukaryotes. In an evolutionarily divergent group of organisms called kinetoplastids, kinetochores are built using a unique set of proteins (KKT1–25 and KKIP1–12). KKT23 is a constitutively localised kinetochore protein containing a C-terminal acetyltransferase domain of unknown function. Here, using X-ray crystallography and NMR spectroscopy, we have determined the structure and dynamics of the KKT23 acetyltransferase domain from *Trypanosoma brucei* and found that it is structurally similar to the GCN5 histone acetyltransferase domain. We find that KKT23 can acetylate the C-terminal tail of histone H2A and that knockdown of KKT23 results in decreased H2A acetylation levels in *T. brucei*. Finally, we have determined the crystal structure of the N-terminal region of KKT23 and shown that it interacts with KKT22. Our study provides important insights into the structure and function of the unique kinetochore acetyltransferase in trypanosomes.
