## Supplementary material for "The kinetoplastid kinetochore protein KKT23 acetyltransferase is a structural homolog of GCN5 that acetylates the histone H2A C-terminal tail": Table S4

### Sheet: CLMS
Order	Title	Charge	Precursor_Mass	Peptide	Peptide_Type	Linker	Peptide_Mass	Modifications	Evalue	Score	Precursor_Mass_Error(Da)	Precursor_Mass_Error(ppm)	Proteins	Protein_Type	FileID	LabelID	Alpha_Matched	Beta_Matched	Alpha_Evalue	Beta_Evalue
1	Zelda_221216_P2412_JS_BA_PL214_XL_R1.3328.3328.4.0.dta	4	2083.08	AKGSYTWYLR(2)-KHGFGR(1)	Cross-Linked	BS3	2083.09	null	1	3.07839e-06	-0.00857	-4.11409	KKT23(202)-KKT23(247)/	Intra-Protein	1	1	20.5	8.5	1	1
2	Zelda_221216_P2412_JS_BA_PL214_XL_R1.8377.8377.4.0.dta	4	3019.52	AHVLSKAEEFLQHIYDR(6)-VGSSFSSR(1)	Cross-Linked	BS3	3019.53	null	1	5.68371e-06	-0.010145	-3.3598	KKT22(246)-KKT22(2)/	Intra-Protein	1	1	40	15	1	1
3	Zelda_221216_P2412_JS_BA_PL214_XL_R1.4121.4121.4.0.dta	4	3042.46	IVFYYEHNCYKFK(11)-TMEKSELTR(4)	Cross-Linked	BS3	3042.47	Carbamidomethyl[C](9)	1	6.92268e-06	-0.01021	-3.35582	KKT23(308)-KKT23(292)/	Intra-Protein	1	1	30	12	1	1
4	Zelda_221216_P2412_JS_BA_PL214_XL_R1.4297.4297.4.0.dta	4	2943.48	YYATVEFTGEQKDALIEK(12)-KHGFGR(1)	Cross-Linked	BS3	2943.49	null	1	7.15065e-06	-0.010593	-3.59879	KKT23(25)-KKT23(247)/	Intra-Protein	1	1	31	9	1	1
5	Zelda_221216_P2412_JS_BA_PL214_XL_R1.4149.4149.4.0.dta	4	3042.46	IVFYYEHNCYKFK(11)-TMEKSELTR(4)	Cross-Linked	BS3	3042.47	Carbamidomethyl[C](9)	1	1.15328e-05	-0.010699	-3.51655	KKT23(308)-KKT23(292)/	Intra-Protein	1	1	26	12	1	1
6	Zelda_221216_P2412_JS_BA_PL214_XL_R1.4724.4724.4.0.dta	4	2675.31	DALIEKYWEANEAER(6)-KHGFGR(1)	Cross-Linked	BS3	2675.32	null	1	1.91402e-05	-0.010685	-3.99391	KKT23(31)-KKT23(247)/	Intra-Protein	1	1	28.5	8.5	1	1
7	Zelda_221216_P2412_JS_BA_PL214_XL_R1.8374.8374.5.0.dta	5	3019.52	AHVLSKAEEFLQHIYDR(6)-VGSSFSSR(1)	Cross-Linked	BS3	3019.53	null	1	2.66792e-05	-0.01116	-3.69594	KKT22(246)-KKT22(2)/	Intra-Protein	1	1	25.5	15.5	1	1
8	Zelda_221216_P2412_JS_BA_PL214_XL_R1.4844.4844.4.0.dta	4	2646.35	AIPFWSHLGYKTMEK(11)-KHGFGR(1)	Cross-Linked	BS3	2646.36	null	1	3.1931e-05	-0.011536	-4.35919	KKT23(288)-KKT23(247)/	Intra-Protein	1	1	27	8	1	1
9	Zelda_221216_P2412_JS_BA_PL214_XL_R1.4475.4475.5.0.dta	5	2282.19	TWPTDGVKEALAR(8)-KHGFGR(1)	Cross-Linked	BS3	2282.2	null	1	3.28673e-05	-0.010407	-4.56007	KKT23(328)-KKT23(247)/	Intra-Protein	1	1	19.5	9.5	1	1
10	Zelda_221216_P2412_JS_BA_PL214_XL_R1.5114.5114.5.0.dta	5	3636.94	PAKPSKGPSGQQLTYSQLVLR(6)-AKGSYTWYLR(2)	Cross-Linked	BS3	3636.95	null	1	3.53315e-05	-0.014235	-3.91399	KKT23(120)-KKT23(202)/	Intra-Protein	1	1	27	12	1	1
11	Zelda_221216_P2412_JS_BA_PL214_XL_R1.4322.4322.4.0.dta	4	2943.48	YYATVEFTGEQKDALIEK(12)-KHGFGR(1)	Cross-Linked	BS3	2943.49	null	1	3.67146e-05	-0.011165	-3.79312	KKT23(25)-KKT23(247)/	Intra-Protein	1	1	23	7	1	1
12	Zelda_221216_P2412_JS_BA_PL214_XL_R1.10516.10516.4.1.dta	4	4567.23	TAIQDQYSKLSGDGPFPMAFGLVLSEEER(9)-AKGSYTWYLR(2)	Cross-Linked	BS3	4567.25	null	1	3.70354e-05	-0.016366	-3.58334	KKT23(144)-KKT23(202)/	Intra-Protein	1	1	30.5	7.5	1	1
13	Zelda_221216_P2412_JS_BA_PL214_XL_R1.6698.6698.4.0.dta	4	3024.5	DALIEKYWEANEAER(6)-FKGAEVMIR(2)	Cross-Linked	BS3	3024.51	null	1	3.94357e-05	-0.012948	-4.28102	KKT23(31)-KKT23(310)/	Intra-Protein	1	1	24.5	9.5	1	1
14	Zelda_221216_P2412_JS_BA_PL214_XL_R1.6956.6956.4.0.dta	4	2825.45	TWPTDGVKEALAR(8)-AKGSYTWYLR(2)	Cross-Linked	BS3	2825.46	null	1	3.99437e-05	-0.009489	-3.35839	KKT23(328)-KKT23(202)/	Intra-Protein	1	1	19.5	13.5	1	1
15	Zelda_221216_P2412_JS_BA_PL214_XL_R1.5899.5899.4.1.dta	4	4013.91	AHVLSKAEEFLQHIYDR(6)-TVAASNTCCSHKDDVR(12)	Cross-Linked	BS3	4013.92	Carbamidomethyl[C](28);Carbamidomethyl[C](29)	1	4.21725e-05	-0.015673	-3.90466	KKT22(246)-KKT22(235)/	Intra-Protein	1	1	32	30	1	1
16	Zelda_221216_P2412_JS_BA_PL214_XL_R1.8118.8118.6.1.dta	6	4376.28	ALDAIELVAKHVQHLHCTK(10)-AHVLSKAEEFLQHIYDR(6)	Cross-Linked	BS3	4376.3	Carbamidomethyl[C](17)	1	4.32141e-05	-0.016233	-3.7093	KKT22(151)-KKT22(246)/	Intra-Protein	1	1	21	24	1	1
17	Zelda_221216_P2412_JS_BA_PL214_XL_R1.5662.5662.4.0.dta	4	2740.48	VQKVIVSGHVGLMDA(3)-FKGAEVMIR(2)	Cross-Linked	BS3	2740.49	null	1	4.75244e-05	-0.010865	-3.96462	KKT23(336)-KKT23(310)/	Intra-Protein	1	1	26	15	1	1
18	Zelda_221216_P2412_JS_BA_PL214_XL_R1.15051.15051.5.0.dta	5	5010.51	LMNAALLQWCVETGFEFVMISADVKAIPFWSHLGYK(25)-KHGFGR(1)	Cross-Linked	BS3	5010.53	Carbamidomethyl[C](10)	1	6.11836e-05	-0.015481	-3.08969	KKT23(277)-KKT23(247)/	Intra-Protein	1	1	53	6	1	1
19	Zelda_221216_P2412_JS_BA_PL214_XL_R1.4434.4434.4.0.dta	4	2282.19	TWPTDGVKEALAR(8)-KHGFGR(1)	Cross-Linked	BS3	2282.2	null	1	7.60214e-05	-0.009987	-4.37603	KKT23(328)-KKT23(247)/	Intra-Protein	1	1	19	10	1	1
20	Zelda_221216_P2412_JS_BA_PL214_XL_R1.15175.15175.5.0.dta	5	5010.51	LMNAALLQWCVETGFEFVMISADVKAIPFWSHLGYK(25)-KHGFGR(1)	Cross-Linked	BS3	5010.53	Carbamidomethyl[C](10)	1	7.81314e-05	-0.019377	-3.86726	KKT23(277)-KKT23(247)/	Intra-Protein	1	1	40	6	1	1
21	Zelda_221216_P2412_JS_BA_PL214_XL_R1.15074.15074.4.0.dta	4	5010.52	LMNAALLQWCVETGFEFVMISADVKAIPFWSHLGYK(25)-KHGFGR(1)	Cross-Linked	BS3	5010.53	Carbamidomethyl[C](10)	1	8.30305e-05	-0.009528	-1.90159	KKT23(277)-KKT23(247)/	Intra-Protein	1	1	50	6	1	1
22	Zelda_221216_P2412_JS_BA_PL214_XL_R1.7618.7618.4.0.dta	4	4315.09	KVEENNVGGLHLTPSLELEEITDDGDVCLR(1)-VGSSFSSR(1)	Cross-Linked	BS3	4315.1	Carbamidomethyl[C](28)	1	9.15485e-05	-0.016177	-3.74892	KKT22(49)-KKT22(2)/	Intra-Protein	1	1	45.5	8.5	1	1
23	Zelda_221216_P2412_JS_BA_PL214_XL_R1.15450.15450.5.0.dta	5	5359.72	LMNAALLQWCVETGFEFVMISADVKAIPFWSHLGYK(25)-FKGAEVMIR(2)	Cross-Linked	BS3	5359.72	Carbamidomethyl[C](10)	1	9.70061e-05	4.5e-05	0.008396	KKT23(277)-KKT23(310)/	Intra-Protein	1	1	37	8	1	1
24	Zelda_221216_P2412_JS_BA_PL214_XL_R1.4722.4722.5.0.dta	5	2675.31	DALIEKYWEANEAER(6)-KHGFGR(1)	Cross-Linked	BS3	2675.32	null	1	0.000104119	-0.010676	-3.99055	KKT23(31)-KKT23(247)/	Intra-Protein	1	1	23.5	7.5	1	1
25	Zelda_221216_P2412_JS_BA_PL214_XL_R1.7624.7624.4.1.dta	4	4315.09	KVEENNVGGLHLTPSLELEEITDDGDVCLR(1)-VGSSFSSR(1)	Cross-Linked	BS3	4315.1	Carbamidomethyl[C](28)	1	0.00010797	-0.016661	-3.86109	KKT22(49)-KKT22(2)/	Intra-Protein	1	1	52.5	7.5	1	1
26	Zelda_221216_P2412_JS_BA_PL214_XL_R1.2769.2769.4.0.dta	4	1815.01	FKGAEVMIR(2)-PAKPSK(3)	Cross-Linked	BS3	1815.02	null	1	0.000116496	-0.007412	-4.0837	KKT23(310)-KKT23(117)/	Intra-Protein	1	1	20	11	1	1
27	Zelda_221216_P2412_JS_BA_PL214_XL_R1.4388.4388.4.0.dta	4	3190.66	PSKGPSGQQLTYSQLVLR(3)-TMEKSELTR(4)	Cross-Linked	BS3	3190.68	null	1	0.000119342	-0.014523	-4.5517	KKT23(120)-KKT23(292)/	Intra-Protein	1	1	32.5	14.5	1	1
28	Zelda_221216_P2412_JS_BA_PL214_XL_R1.4315.4315.4.0.dta	4	2476.24	AKGSYTWYLR(2)-TMEKSELTR(4)	Cross-Linked	BS3	2476.25	null	1	0.000120854	-0.010317	-4.16637	KKT23(202)-KKT23(292)/	Intra-Protein	1	1	24.5	15.5	1	1
29	Zelda_221216_P2412_JS_BA_PL214_XL_R1.9257.9257.4.0.dta	4	4417.14	TAIQDQYSKLSGDGPFPMAFGLVLSEEER(9)-TMEKSELTR(4)	Cross-Linked	BS3	4417.16	null	1	0.000124532	-0.0197	-4.45988	KKT23(144)-KKT23(292)/	Intra-Protein	1	1	33.5	9.5	1	1
30	Zelda_221216_P2412_JS_BA_PL214_XL_R1.7240.7240.3.0.dta	3	3218.57	DALIEKYWEANEAER(6)-AKGSYTWYLR(2)	Cross-Linked	BS3	3218.58	null	1	0.000128831	-0.009158	-2.84536	KKT23(31)-KKT23(202)/	Intra-Protein	1	1	26	12	1	1
31	Zelda_221216_P2412_JS_BA_PL214_XL_R1.5959.5959.4.0.dta	4	4013.91	AHVLSKAEEFLQHIYDR(6)-TVAASNTCCSHKDDVR(12)	Cross-Linked	BS3	4013.92	Carbamidomethyl[C](28);Carbamidomethyl[C](29)	1	0.000144163	-0.017647	-4.39645	KKT22(246)-KKT22(235)/	Intra-Protein	1	1	35.5	28.5	1	1
32	Zelda_221216_P2412_JS_BA_PL214_XL_R1.5512.5512.4.1.dta	4	3068.47	DALIEKYWEANEAER(6)-TMEKSELTR(4)	Cross-Linked	BS3	3068.49	null	1	0.000156976	-0.014191	-4.62475	KKT23(31)-KKT23(292)/	Intra-Protein	1	1	20.5	11.5	1	1
33	Zelda_221216_P2412_JS_BA_PL214_XL_R1.7745.7745.4.0.dta	4	3417.68	DALIEKYWEANEAER(6)-TWPTDGVKEALAR(8)	Cross-Linked	BS3	3417.7	null	1	0.00016911	-0.013432	-3.93013	KKT23(31)-KKT23(328)/	Intra-Protein	1	1	20.5	16.5	1	1
34	Zelda_221216_P2412_JS_BA_PL214_XL_R1.5102.5102.4.0.dta	4	3636.94	PAKPSKGPSGQQLTYSQLVLR(6)-AKGSYTWYLR(2)	Cross-Linked	BS3	3636.95	null	1	0.000193885	-0.014233	-3.91344	KKT23(120)-KKT23(202)/	Intra-Protein	1	1	45	15	1	1
35	Zelda_221216_P2412_JS_BA_PL214_XL_R1.4385.4385.4.0.dta	4	3190.66	PSKGPSGQQLTYSQLVLR(3)-TMEKSELTR(4)	Cross-Linked	BS3	3190.68	null	1	0.000194476	-0.014523	-4.5517	KKT23(120)-KKT23(292)/	Intra-Protein	1	1	36.5	11.5	1	1
36	Zelda_221216_P2412_JS_BA_PL214_XL_R1.7238.7238.6.3.dta	6	6469.15	KVEENNVGGLHLTPSLELEEITDDGDVCLR(1)-ADWEAGETSHNKENISSPSSLIGAVPQR(12)	Cross-Linked	BS3	6469.14	Carbamidomethyl[C](28)	1	0.000200227	0.010809	1.67086	KKT22(49)-KKT22(206)/	Intra-Protein	1	1	22.5	23.5	1	1
37	Zelda_221216_P2412_JS_BA_PL214_XL_R1.7670.7670.5.0.dta	5	5173.54	ADWEAGETSHNKENISSPSSLIGAVPQR(12)-AHVLSKAEEFLQHIYDR(6)	Cross-Linked	BS3	5173.56	null	1	0.000205946	-0.022372	-4.32429	KKT22(206)-KKT22(246)/	Intra-Protein	1	1	35.5	26.5	1	1
38	Zelda_221216_P2412_JS_BA_PL214_XL_R1.4285.4285.4.0.dta	4	2943.48	YYATVEFTGEQKDALIEK(12)-KHGFGR(1)	Cross-Linked	BS3	2943.49	null	1	0.000215796	-0.010351	-3.51658	KKT23(25)-KKT23(247)/	Intra-Protein	1	1	30	8	1	1
39	Zelda_221216_P2412_JS_BA_PL214_XL_R1.5904.5904.4.0.dta	4	4013.91	AHVLSKAEEFLQHIYDR(6)-TVAASNTCCSHKDDVR(12)	Cross-Linked	BS3	4013.92	Carbamidomethyl[C](28);Carbamidomethyl[C](29)	1	0.000231901	-0.015673	-3.90466	KKT22(246)-KKT22(235)/	Intra-Protein	1	1	30.5	25.5	1	1
40	Zelda_221216_P2412_JS_BA_PL214_XL_R1.3371.3371.4.1.dta	4	4938.27	ADWEAGETSHNKENISSPSSLIGAVPQR(12)-TVAASNTCCSHKDDVR(12)	Cross-Linked	BS3	4938.3	Carbamidomethyl[C](39);Carbamidomethyl[C](40)	1	0.000259893	-0.026585	-5.38343	KKT22(206)-KKT22(235)/	Intra-Protein	1	1	44.5	23.5	1	1
41	Zelda_221216_P2412_JS_BA_PL214_XL_R1.10896.10896.4.0.dta	4	4766.35	TAIQDQYSKLSGDGPFPMAFGLVLSEEER(9)-TWPTDGVKEALAR(8)	Cross-Linked	BS3	4766.37	null	1	0.000265121	-0.014002	-2.93767	KKT23(144)-KKT23(328)/	Intra-Protein	1	1	29.5	13.5	1	1
42	Zelda_221216_P2412_JS_BA_PL214_XL_R1.3160.3160.4.0.dta	4	3093.68	PAKPSKGPSGQQLTYSQLVLR(6)-KHGFGR(1)	Cross-Linked	BS3	3093.7	null	1	0.000269447	-0.012977	-4.19466	KKT23(120)-KKT23(247)/	Intra-Protein	1	1	47.5	8.5	1	1
43	Zelda_221216_P2412_JS_BA_PL214_XL_R1.4629.4629.4.0.dta	4	2784.45	VQKVIVSGHVGLMDA(3)-TMEKSELTR(4)	Cross-Linked	BS3	2784.46	null	1	0.000290058	-0.010914	-3.91961	KKT23(336)-KKT23(292)/	Intra-Protein	1	1	24.5	14.5	1	1
44	Zelda_221216_P2412_JS_BA_PL214_XL_R1.7776.7776.4.0.dta	4	3417.68	DALIEKYWEANEAER(6)-TWPTDGVKEALAR(8)	Cross-Linked	BS3	3417.7	null	1	0.00029828	-0.01447	-4.23385	KKT23(31)-KKT23(328)/	Intra-Protein	1	1	20.5	16.5	1	1
45	Zelda_221216_P2412_JS_BA_PL214_XL_R1.8835.8835.4.0.dta	4	4024.01	TAIQDQYSKLSGDGPFPMAFGLVLSEEER(9)-KHGFGR(1)	Cross-Linked	BS3	4023.99	null	1	0.000298513	0.015517	3.85612	KKT23(144)-KKT23(247)/	Intra-Protein	1	1	30.5	4.5	1	1
46	Zelda_221216_P2412_JS_BA_PL214_XL_R1.6250.6250.5.0.dta	5	5154.46	ADWEAGETSHNKENISSPSSLIGAVPQR(12)-CPLCGPPKPPTWWSTPR(8)	Cross-Linked	BS3	5154.48	Carbamidomethyl[C](32);Carbamidomethyl[C](35)	1	0.000312201	-0.019306	-3.74548	KKT22(206)-KKT22(168)/	Intra-Protein	1	1	39.5	22.5	1	1
47	Zelda_221216_P2412_JS_BA_PL214_XL_R1.3621.3621.4.0.dta	4	3486.85	PAKPSKGPSGQQLTYSQLVLR(6)-TMEKSELTR(4)	Cross-Linked	BS3	3486.86	null	1	0.000343661	-0.015282	-4.38274	KKT23(120)-KKT23(292)/	Intra-Protein	1	1	37.5	10.5	1	1
48	Zelda_221216_P2412_JS_BA_PL214_XL_R1.5605.5605.4.0.dta	4	3039.52	AIPFWSHLGYKTMEK(11)-TMEKSELTR(4)	Cross-Linked	BS3	3039.53	null	1	0.000363834	-0.013322	-4.38291	KKT23(288)-KKT23(292)/	Intra-Protein	1	1	21	15	1	1
49	Zelda_221216_P2412_JS_BA_PL214_XL_R1.6486.6486.4.1.dta	4	3486.73	YYATVEFTGEQKDALIEK(12)-AKGSYTWYLR(2)	Cross-Linked	BS3	3486.75	null	1	0.000377924	-0.016619	-4.76633	KKT23(25)-KKT23(202)/	Intra-Protein	1	1	23	7	1	1
50	Zelda_221216_P2412_JS_BA_PL214_XL_R1.5395.5395.4.1.dta	4	2432.27	AKGSYTWYLR(2)-FKGAEVMIR(2)	Cross-Linked	BS3	2432.28	null	1	0.000381126	-0.010667	-4.3856	KKT23(202)-KKT23(310)/	Intra-Protein	1	1	21	15	1	1
51	Zelda_221216_P2412_JS_BA_PL214_XL_R1.4158.4158.4.2.dta	4	2239.19	RAKGSYTWYLR(3)-KHGFGR(1)	Cross-Linked	BS3	2239.19	null	1	0.000382607	0.00264	1.179	KKT23(202)-KKT23(247)/	Intra-Protein	1	1	18.5	6.5	1	1
52	Zelda_221216_P2412_JS_BA_PL214_XL_R1.3660.3660.4.0.dta	4	2391.29	VQKVIVSGHVGLMDA(3)-KHGFGR(1)	Cross-Linked	BS3	2391.3	null	1	0.000439528	-0.010305	-4.30938	KKT23(336)-KKT23(247)/	Intra-Protein	1	1	27	9	1	1
53	Zelda_221216_P2412_JS_BA_PL214_XL_R1.8774.8774.5.0.dta	5	4023.98	TAIQDQYSKLSGDGPFPMAFGLVLSEEER(9)-KHGFGR(1)	Cross-Linked	BS3	4023.99	null	1	0.000445677	-0.015513	-3.85513	KKT23(144)-KKT23(247)/	Intra-Protein	1	1	45.5	7.5	1	1
54	Zelda_221216_P2412_JS_BA_PL214_XL_R1.7110.7110.4.0.dta	4	3189.61	AIPFWSHLGYKTMEK(11)-AKGSYTWYLR(2)	Cross-Linked	BS3	3189.62	null	1	0.000502637	-0.007966	-2.49747	KKT23(288)-KKT23(202)/	Intra-Protein	1	1	22	11	1	1
55	Zelda_221216_P2412_JS_BA_PL214_XL_R1.6929.6929.4.1.dta	4	2771.38	AIPFWSHLGYKTMEK(11)-VGSSFSSR(1)	Cross-Linked	BS3	2771.39	null	1	0.0006103	-0.010166	-3.6682	KKT23(288)-KKT22(2)/	Inter-Protein	1	1	24	17	1	1
56	Zelda_221216_P2412_JS_BA_PL214_XL_R1.15046.15046.6.0.dta	6	5010.52	LMNAALLQWCVETGFEFVMISADVKAIPFWSHLGYK(25)-KHGFGR(1)	Cross-Linked	BS3	5010.53	Carbamidomethyl[C](10)	1	0.000710756	-0.004419	-0.881943	KKT23(277)-KKT23(247)/	Intra-Protein	1	1	52	7	1	1
57	Zelda_221216_P2412_JS_BA_PL214_XL_R1.8782.8782.4.0.dta	4	4023.97	TAIQDQYSKLSGDGPFPMAFGLVLSEEER(9)-KHGFGR(1)	Cross-Linked	BS3	4023.99	null	1	0.000730464	-0.015966	-3.9677	KKT23(144)-KKT23(247)/	Intra-Protein	1	1	48.5	6.5	1	1
58	Zelda_221216_P2412_JS_BA_PL214_XL_R1.15332.15332.5.0.dta	5	5403.69	LMNAALLQWCVETGFEFVMISADVKAIPFWSHLGYK(25)-TMEKSELTR(4)	Cross-Linked	BS3	5403.7	Carbamidomethyl[C](10)	1	0.000818057	-0.008181	-1.51396	KKT23(277)-KKT23(292)/	Intra-Protein	1	1	43	7	1	1
59	Zelda_221216_P2412_JS_BA_PL214_XL_R1.6282.6282.4.0.dta	4	2631.39	TWPTDGVKEALAR(8)-FKGAEVMIR(2)	Cross-Linked	BS3	2631.4	null	1	0.000821801	-0.010988	-4.17573	KKT23(328)-KKT23(310)/	Intra-Protein	1	1	20.5	10.5	1	1
60	Zelda_221216_P2412_JS_BA_PL214_XL_R1.6923.6923.4.0.dta	4	2825.45	TWPTDGVKEALAR(8)-AKGSYTWYLR(2)	Cross-Linked	BS3	2825.46	null	1	0.000947269	-0.010296	-3.64401	KKT23(328)-KKT23(202)/	Intra-Protein	1	1	16.5	11.5	1	1
61	Zelda_221216_P2412_JS_BA_PL214_XL_R1.7610.7610.6.2.dta	6	5173.54	ADWEAGETSHNKENISSPSSLIGAVPQR(12)-AHVLSKAEEFLQHIYDR(6)	Cross-Linked	BS3	5173.56	null	1	0.000952545	-0.018026	-3.48425	KKT22(206)-KKT22(246)/	Intra-Protein	1	1	29.5	22.5	1	1
62	Zelda_221216_P2412_JS_BA_PL214_XL_R1.3637.3637.5.1.dta	5	3486.85	PAKPSKGPSGQQLTYSQLVLR(6)-TMEKSELTR(4)	Cross-Linked	BS3	3486.86	null	1	0.000990856	-0.014632	-4.19632	KKT23(120)-KKT23(292)/	Intra-Protein	1	1	25.5	10.5	1	1
63	Zelda_221216_P2412_JS_BA_PL214_XL_R1.15727.15727.4.0.dta	4	3133.66	VQKVIVSGHVGLMDA(3)-TWPTDGVKEALAR(8)	Cross-Linked	BS3	3133.67	null	1	0.000991926	-0.01128	-3.59961	KKT23(336)-KKT23(328)/	Intra-Protein	1	1	8	8	1	1
64	Zelda_221216_P2412_JS_BA_PL214_XL_R1.3167.3167.5.0.dta	5	3093.68	PAKPSKGPSGQQLTYSQLVLR(6)-KHGFGR(1)	Cross-Linked	BS3	3093.7	null	1	0.00107636	-0.014663	-4.73964	KKT23(120)-KKT23(247)/	Intra-Protein	1	1	33.5	7.5	1	1
65	Zelda_221216_P2412_JS_BA_PL214_XL_R1.5828.5828.5.0.dta	5	3836.05	PAKPSKGPSGQQLTYSQLVLR(6)-TWPTDGVKEALAR(8)	Cross-Linked	BS3	3836.07	null	1	0.0010922	-0.017008	-4.4337	KKT23(120)-KKT23(328)/	Intra-Protein	1	1	21.5	10.5	1	1
66	Zelda_221216_P2412_JS_BA_PL214_XL_R1.8731.8731.5.1.dta	5	4573.24	TAIQDQYSKLSGDGPFPMAFGLVLSEEERR(9)-TMEKSELTR(4)	Cross-Linked	BS3	4573.26	null	1	0.00114077	-0.017194	-3.75968	KKT23(144)-KKT23(292)/	Intra-Protein	1	1	33.5	9.5	1	1
67	Zelda_221216_P2412_JS_BA_PL214_XL_R1.11733.11733.6.0.dta	6	5820.95	QADGAALPDGDVDTLGILPSLAHPVVLGKALDAIELVAK(29)-TVAASNTCCSHKDDVR(12)	Cross-Linked	BS3	5820.98	Carbamidomethyl[C](50);Carbamidomethyl[C](51)	1	0.00117665	-0.023379	-4.01633	KKT22(141)-KKT22(235)/	Intra-Protein	1	1	40	17	1	1
68	Zelda_221216_P2412_JS_BA_PL214_XL_R1.3158.3158.4.2.dta	4	3093.68	PAKPSKGPSGQQLTYSQLVLR(6)-KHGFGR(1)	Cross-Linked	BS3	3093.7	null	1	0.0012165	-0.014045	-4.53988	KKT23(120)-KKT23(247)/	Intra-Protein	1	1	47.5	8.5	1	1
69	Zelda_221216_P2412_JS_BA_PL214_XL_R1.7276.7276.4.0.dta	4	3133.66	VQKVIVSGHVGLMDA(3)-TWPTDGVKEALAR(8)	Cross-Linked	BS3	3133.67	null	1	0.00122354	-0.009871	-3.14998	KKT23(336)-KKT23(328)/	Intra-Protein	1	1	14	13	1	1
70	Zelda_221216_P2412_JS_BA_PL214_XL_R1.7657.7657.5.0.dta	5	5173.53	ADWEAGETSHNKENISSPSSLIGAVPQR(12)-AHVLSKAEEFLQHIYDR(6)	Cross-Linked	BS3	5173.56	null	1	0.00125899	-0.029183	-5.64079	KKT22(206)-KKT22(246)/	Intra-Protein	1	1	34.5	24.5	1	1
71	Zelda_221216_P2412_JS_BA_PL214_XL_R1.7012.7012.4.0.dta	4	3133.66	VQKVIVSGHVGLMDA(3)-TWPTDGVKEALAR(8)	Cross-Linked	BS3	3133.67	null	1	0.00129318	-0.01258	-4.01446	KKT23(336)-KKT23(328)/	Intra-Protein	1	1	17	17	1	1
72	Zelda_221216_P2412_JS_BA_PL214_XL_R1.16769.16769.4.0.dta	4	3133.66	VQKVIVSGHVGLMDA(3)-TWPTDGVKEALAR(8)	Cross-Linked	BS3	3133.67	null	1	0.0014282	-0.006635	-2.11733	KKT23(336)-KKT23(328)/	Intra-Protein	1	1	7	8	1	1
73	Zelda_221216_P2412_JS_BA_PL214_XL_R1.7192.7192.4.2.dta	4	3497.82	AIPFWSHLGYKTMEK(11)-VQKVIVSGHVGLMDA(3)	Cross-Linked	BS3	3497.83	null	1	0.00143044	-0.007886	-2.25454	KKT23(288)-KKT23(336)/	Intra-Protein	1	1	17	19	1	1
74	Zelda_221216_P2412_JS_BA_PL214_XL_R1.3619.3619.5.0.dta	5	3486.85	PAKPSKGPSGQQLTYSQLVLR(6)-TMEKSELTR(4)	Cross-Linked	BS3	3486.86	null	1	0.00145592	-0.01419	-4.06956	KKT23(120)-KKT23(292)/	Intra-Protein	1	1	26.5	8.5	1	1
75	Zelda_221216_P2412_JS_BA_PL214_XL_R1.4611.4611.4.1.dta	4	3442.87	PAKPSKGPSGQQLTYSQLVLR(6)-FKGAEVMIR(2)	Cross-Linked	BS3	3442.89	null	1	0.00146987	-0.013482	-3.9159	KKT23(120)-KKT23(310)/	Intra-Protein	1	1	30	8	1	1
76	Zelda_221216_P2412_JS_BA_PL214_XL_R1.15206.15206.4.0.dta	4	3133.67	VQKVIVSGHVGLMDA(3)-TWPTDGVKEALAR(8)	Cross-Linked	BS3	3133.67	null	1	0.00162786	-0.002997	-0.956386	KKT23(336)-KKT23(328)/	Intra-Protein	1	1	8	8	1	1
77	Zelda_221216_P2412_JS_BA_PL214_XL_R1.5610.5610.4.0.dta	4	3039.52	AIPFWSHLGYKTMEK(11)-TMEKSELTR(4)	Cross-Linked	BS3	3039.53	null	1	0.00164552	-0.013322	-4.38291	KKT23(288)-KKT23(292)/	Intra-Protein	1	1	18	15	1	1
78	Zelda_221216_P2412_JS_BA_PL214_XL_R1.7261.7261.4.0.dta	4	3218.57	DALIEKYWEANEAER(6)-AKGSYTWYLR(2)	Cross-Linked	BS3	3218.58	null	1	0.00166107	-0.009882	-3.0703	KKT23(31)-KKT23(202)/	Intra-Protein	1	1	24.5	10.5	1	1
79	Zelda_221216_P2412_JS_BA_PL214_XL_R1.8086.8086.4.0.dta	4	3781.84	DALIEKYWEANEAER(6)-AIPFWSHLGYKTMEK(11)	Cross-Linked	BS3	3781.86	null	1	0.00169848	-0.017189	-4.54512	KKT23(31)-KKT23(288)/	Intra-Protein	1	1	21	16	1	1
80	Zelda_221216_P2412_JS_BA_PL214_XL_R1.6285.6285.4.0.dta	4	2631.39	TWPTDGVKEALAR(8)-FKGAEVMIR(2)	Cross-Linked	BS3	2631.4	null	1	0.00170899	-0.010988	-4.17573	KKT23(328)-KKT23(310)/	Intra-Protein	1	1	18.5	9.5	1	1
81	Zelda_221216_P2412_JS_BA_PL214_XL_R1.7229.7229.4.0.dta	4	3133.66	VQKVIVSGHVGLMDA(3)-TWPTDGVKEALAR(8)	Cross-Linked	BS3	3133.67	null	1	0.00170903	-0.008691	-2.77342	KKT23(336)-KKT23(328)/	Intra-Protein	1	1	13	16	1	1
82	Zelda_221216_P2412_JS_BA_PL214_XL_R1.4680.4680.4.0.dta	4	2897.48	LSMSKSEVVPPPR(5)-TLSGEWKPMER(7)	Cross-Linked	BS3	2897.49	null	1	0.00172481	-0.011299	-3.89958	KKT3(814)-KKT3(836)/	Intra-Protein	1	1	14.5	14.5	1	1
83	Zelda_221216_P2412_JS_BA_PL214_XL_R1.9582.9582.5.0.dta	5	5031.54	TAIQDQYSKLSGDGPFPMAFGLVLSEEERR(9)-VQKVIVSGHVGLMDA(3)	Cross-Linked	BS3	5031.56	null	1	0.00190385	-0.020302	-4.03493	KKT23(144)-KKT23(336)/	Intra-Protein	1	1	35	11	1	1
84	Zelda_221216_P2412_JS_BA_PL214_XL_R1.7709.7709.5.1.dta	5	5173.54	ADWEAGETSHNKENISSPSSLIGAVPQR(12)-AHVLSKAEEFLQHIYDR(6)	Cross-Linked	BS3	5173.56	null	1	0.00193974	-0.022619	-4.37204	KKT22(206)-KKT22(246)/	Intra-Protein	1	1	30.5	20.5	1	1
85	Zelda_221216_P2412_JS_BA_PL214_XL_R1.2289.2289.4.1.dta	4	1932.99	TMEKSELTR(4)-KHGFGR(1)	Cross-Linked	BS3	1933	null	1	0.00198764	-0.007812	-4.04139	KKT23(292)-KKT23(247)/	Intra-Protein	1	1	13.5	11.5	1	1
86	Zelda_221216_P2412_JS_BA_PL214_XL_R1.7226.7226.4.0.dta	4	3685.85	YYATVEFTGEQKDALIEK(12)-TWPTDGVKEALAR(8)	Cross-Linked	BS3	3685.86	null	1	0.00209179	-0.012753	-3.45998	KKT23(25)-KKT23(328)/	Intra-Protein	1	1	23	9	1	1
87	Zelda_221216_P2412_JS_BA_PL214_XL_R1.8437.8437.5.0.dta	5	5325.56	KVEENNVGGLHLTPSLELEEITDDGDVCLR(1)-DALIEKYWEANEAER(6)	Cross-Linked	BS3	5325.57	Carbamidomethyl[C](28)	1	0.00213479	-0.019073	-3.5814	KKT22(49)-KKT23(31)/	Inter-Protein	1	1	22.5	17.5	1	1
88	Zelda_221216_P2412_JS_BA_PL214_XL_R1.3347.3347.5.0.dta	5	4938.28	ADWEAGETSHNKENISSPSSLIGAVPQR(12)-TVAASNTCCSHKDDVR(12)	Cross-Linked	BS3	4938.3	Carbamidomethyl[C](39);Carbamidomethyl[C](40)	1	0.00215338	-0.0168	-3.40198	KKT22(206)-KKT22(235)/	Intra-Protein	1	1	33.5	15.5	1	1
89	Zelda_221216_P2412_JS_BA_PL214_XL_R1.5333.5333.4.0.dta	4	3146.69	PSKGPSGQQLTYSQLVLR(3)-FKGAEVMIR(2)	Cross-Linked	BS3	3146.7	null	1	0.00230083	-0.012733	-4.04646	KKT23(120)-KKT23(310)/	Intra-Protein	1	1	31.5	10.5	1	1
90	Zelda_221216_P2412_JS_BA_PL214_XL_R1.10073.10073.5.0.dta	5	4922.46	TAIQDQYSKLSGDGPFPMAFGLVLSEEERR(9)-TWPTDGVKEALAR(8)	Cross-Linked	BS3	4922.47	null	1	0.00276377	-0.00943	-1.91571	KKT23(144)-KKT23(328)/	Intra-Protein	1	1	34.5	8.5	1	1
91	Zelda_221216_P2412_JS_BA_PL214_XL_R1.7702.7702.6.1.dta	6	5173.54	ADWEAGETSHNKENISSPSSLIGAVPQR(12)-AHVLSKAEEFLQHIYDR(6)	Cross-Linked	BS3	5173.56	null	1	0.00283892	-0.018832	-3.64005	KKT22(206)-KKT22(246)/	Intra-Protein	1	1	26.5	24.5	1	1
92	Zelda_221216_P2412_JS_BA_PL214_XL_R1.8090.8090.4.1.dta	4	3781.84	DALIEKYWEANEAER(6)-AIPFWSHLGYKTMEK(11)	Cross-Linked	BS3	3781.86	null	1	0.00287857	-0.017189	-4.54512	KKT23(31)-KKT23(288)/	Intra-Protein	1	1	19	17	1	1
93	Zelda_221216_P2412_JS_BA_PL214_XL_R1.6995.6995.4.0.dta	4	3133.66	VQKVIVSGHVGLMDA(3)-TWPTDGVKEALAR(8)	Cross-Linked	BS3	3133.67	null	1	0.00300269	-0.013489	-4.30454	KKT23(336)-KKT23(328)/	Intra-Protein	1	1	15	16	1	1
94	Zelda_221216_P2412_JS_BA_PL214_XL_R1.16514.16514.4.1.dta	4	3133.66	VQKVIVSGHVGLMDA(3)-TWPTDGVKEALAR(8)	Cross-Linked	BS3	3133.67	null	1	0.0030264	-0.009299	-2.96745	KKT23(336)-KKT23(328)/	Intra-Protein	1	1	6	9	1	1
95	Zelda_221216_P2412_JS_BA_PL214_XL_R1.5908.5908.4.2.dta	4	3340.75	PSKGPSGQQLTYSQLVLR(3)-AKGSYTWYLR(2)	Cross-Linked	BS3	3340.77	null	1	0.00322	-0.013862	-4.14934	KKT23(120)-KKT23(202)/	Intra-Protein	1	1	35	12	1	1
96	Zelda_221216_P2412_JS_BA_PL214_XL_R1.4830.4830.5.1.dta	5	2646.35	AIPFWSHLGYKTMEK(11)-KHGFGR(1)	Cross-Linked	BS3	2646.36	null	1	0.00323321	-0.011318	-4.27681	KKT23(288)-KKT23(247)/	Intra-Protein	1	1	19	8	1	1
97	Zelda_221216_P2412_JS_BA_PL214_XL_R1.6541.6541.4.0.dta	4	3133.66	VQKVIVSGHVGLMDA(3)-TWPTDGVKEALAR(8)	Cross-Linked	BS3	3133.67	null	1	0.00327303	-0.013324	-4.25188	KKT23(336)-KKT23(328)/	Intra-Protein	1	1	14	11	1	1
98	Zelda_221216_P2412_JS_BA_PL214_XL_R1.14043.14043.4.0.dta	4	4826.56	QADGAALPDGDVDTLGILPSLAHPVVLGKALDAIELVAK(29)-VGSSFSSR(1)	Cross-Linked	BS3	4826.58	null	1	0.00336844	-0.017522	-3.63031	KKT22(141)-KKT22(2)/	Intra-Protein	1	1	43	8	1	1
99	Zelda_221216_P2412_JS_BA_PL214_XL_R1.17326.17326.4.0.dta	4	3133.66	VQKVIVSGHVGLMDA(3)-TWPTDGVKEALAR(8)	Cross-Linked	BS3	3133.67	null	1	0.00382448	-0.009053	-2.88894	KKT23(336)-KKT23(328)/	Intra-Protein	1	1	6	7	1	1
100	Zelda_221216_P2412_JS_BA_PL214_XL_R1.5278.5278.5.0.dta	5	3945.15	PAKPSKGPSGQQLTYSQLVLR(6)-VQKVIVSGHVGLMDA(3)	Cross-Linked	BS3	3945.16	null	1	0.00389725	-0.01475	-3.73876	KKT23(120)-KKT23(336)/	Intra-Protein	1	1	30	9	1	1
101	Zelda_221216_P2412_JS_BA_PL214_XL_R1.17957.17957.4.0.dta	4	3133.66	VQKVIVSGHVGLMDA(3)-TWPTDGVKEALAR(8)	Cross-Linked	BS3	3133.67	null	1	0.00401538	-0.010463	-3.33889	KKT23(336)-KKT23(328)/	Intra-Protein	1	1	6	6	1	1
102	Zelda_221216_P2412_JS_BA_PL214_XL_R1.5897.5897.7.0.dta	7	4013.91	AHVLSKAEEFLQHIYDR(6)-TVAASNTCCSHKDDVR(12)	Cross-Linked	BS3	4013.92	Carbamidomethyl[C](28);Carbamidomethyl[C](29)	1	0.00408301	-0.01593	-3.96869	KKT22(246)-KKT22(235)/	Intra-Protein	1	1	27.5	14.5	1	1
103	Zelda_221216_P2412_JS_BA_PL214_XL_R1.16586.16586.4.0.dta	4	3133.66	VQKVIVSGHVGLMDA(3)-TWPTDGVKEALAR(8)	Cross-Linked	BS3	3133.67	null	1	0.00410033	-0.007552	-2.40995	KKT23(336)-KKT23(328)/	Intra-Protein	1	1	6	8	1	1
104	Zelda_221216_P2412_JS_BA_PL214_XL_R1.4620.4620.5.0.dta	5	3442.87	PAKPSKGPSGQQLTYSQLVLR(6)-FKGAEVMIR(2)	Cross-Linked	BS3	3442.89	null	1	0.00418577	-0.014043	-4.07884	KKT23(120)-KKT23(310)/	Intra-Protein	1	1	32	9	1	1
105	Zelda_221216_P2412_JS_BA_PL214_XL_R1.17073.17073.4.0.dta	4	3133.66	VQKVIVSGHVGLMDA(3)-TWPTDGVKEALAR(8)	Cross-Linked	BS3	3133.67	null	1	0.00429051	-0.009009	-2.8749	KKT23(336)-KKT23(328)/	Intra-Protein	1	1	5	6	1	1
106	Zelda_221216_P2412_JS_BA_PL214_XL_R1.16385.16385.4.0.dta	4	3133.66	VQKVIVSGHVGLMDA(3)-TWPTDGVKEALAR(8)	Cross-Linked	BS3	3133.67	null	1	0.00465587	-0.011001	-3.51058	KKT23(336)-KKT23(328)/	Intra-Protein	1	1	6	8	1	1
107	Zelda_221216_P2412_JS_BA_PL214_XL_R1.13877.13877.6.0.dta	6	6056.24	QADGAALPDGDVDTLGILPSLAHPVVLGKALDAIELVAK(29)-AHVLSKAEEFLQHIYDR(6)	Cross-Linked	BS3	6056.24	null	1	0.00525237	-0.000555	-0.091641	KKT22(141)-KKT22(246)/	Intra-Protein	1	1	27	14	1	1
108	Zelda_221216_P2412_JS_BA_PL214_XL_R1.5240.5240.4.2.dta	4	2675.36	TWPTDGVKEALAR(8)-TMEKSELTR(4)	Cross-Linked	BS3	2675.37	null	1	0.00538215	-0.01075	-4.01814	KKT23(328)-KKT23(292)/	Intra-Protein	1	1	18.5	12.5	1	1
109	Zelda_221216_P2412_JS_BA_PL214_XL_R1.6324.6324.6.0.dta	6	2894.49	AHVLSKAEEFLQHIYDR(6)-KHGFGR(1)	Cross-Linked	BS3	2894.51	null	1	0.00544315	-0.012532	-4.32958	KKT22(246)-KKT23(247)/	Inter-Protein	1	1	28.5	7.5	1	1
110	Zelda_221216_P2412_JS_BA_PL214_XL_R1.15888.15888.4.2.dta	4	3133.66	VQKVIVSGHVGLMDA(3)-TWPTDGVKEALAR(8)	Cross-Linked	BS3	3133.67	null	1	0.00585888	-0.009914	-3.1637	KKT23(336)-KKT23(328)/	Intra-Protein	1	1	6	8	1	1
111	Zelda_221216_P2412_JS_BA_PL214_XL_R1.5930.5930.5.0.dta	5	4013.91	AHVLSKAEEFLQHIYDR(6)-TVAASNTCCSHKDDVR(12)	Cross-Linked	BS3	4013.92	Carbamidomethyl[C](28);Carbamidomethyl[C](29)	1	0.00611735	-0.014323	-3.56833	KKT22(246)-KKT22(235)/	Intra-Protein	1	1	25.5	15.5	1	1
112	Zelda_221216_P2412_JS_BA_PL214_XL_R1.15360.15360.5.0.dta	5	5403.69	LMNAALLQWCVETGFEFVMISADVKAIPFWSHLGYK(25)-TMEKSELTR(4)	Cross-Linked	BS3	5403.7	Carbamidomethyl[C](10)	1	0.00631822	-0.003427	-0.634196	KKT23(277)-KKT23(292)/	Intra-Protein	1	1	29	6	1	1
113	Zelda_221216_P2412_JS_BA_PL214_XL_R1.8416.8416.5.1.dta	5	3019.52	AHVLSKAEEFLQHIYDR(6)-VGSSFSSR(1)	Cross-Linked	BS3	3019.53	null	1	0.00680493	-0.010425	-3.45253	KKT22(246)-KKT22(2)/	Intra-Protein	1	1	19.5	10.5	1	1
114	Zelda_221216_P2412_JS_BA_PL214_XL_R1.12994.12994.4.0.dta	4	3133.66	VQKVIVSGHVGLMDA(3)-TWPTDGVKEALAR(8)	Cross-Linked	BS3	3133.67	null	1	0.00698272	-0.007177	-2.29028	KKT23(336)-KKT23(328)/	Intra-Protein	1	1	12	13	1	1
115	Zelda_221216_P2412_JS_BA_PL214_XL_R1.7057.7057.4.4.dta	4	3149.66	VQKVIVSGHVGLMDA(3)-TWPTDGVKEALAR(8)	Cross-Linked	BS3	3149.67	Oxidation[M](13)	1	0.00722132	-0.010712	-3.40099	KKT23(336)-KKT23(328)/	Intra-Protein	1	1	15	15	1	1
116	Zelda_221216_P2412_JS_BA_PL214_XL_R1.10135.10135.5.0.dta	5	4922.45	TAIQDQYSKLSGDGPFPMAFGLVLSEEERR(9)-TWPTDGVKEALAR(8)	Cross-Linked	BS3	4922.47	null	1	0.00730975	-0.021297	-4.32649	KKT23(144)-KKT23(328)/	Intra-Protein	1	1	39.5	8.5	1	1
117	Zelda_221216_P2412_JS_BA_PL214_XL_R1.2020.2020.4.1.dta	4	1983.09	LNDAATVNKPR(9)-TGVKSR(4)	Cross-Linked	BS3	1983.1	null	1	0.007354	-0.007888	-3.97762	KKT3(739)-KKT3(762)/	Intra-Protein	1	1	19.5	9.5	1	1
118	Zelda_221216_P2412_JS_BA_PL214_XL_R1.2955.2955.4.1.dta	4	1889.01	FKGAEVMIR(2)-KHGFGR(1)	Cross-Linked	BS3	1889.02	null	1	0.00839898	-0.00805	-4.26147	KKT23(310)-KKT23(247)/	Intra-Protein	1	1	16	10	1	1
119	Zelda_221216_P2412_JS_BA_PL214_XL_R1.16044.16044.4.2.dta	4	3133.67	VQKVIVSGHVGLMDA(3)-TWPTDGVKEALAR(8)	Cross-Linked	BS3	3133.67	null	1	0.00851774	-0.005579	-1.78034	KKT23(336)-KKT23(328)/	Intra-Protein	1	1	6	9	1	1
120	Zelda_221216_P2412_JS_BA_PL214_XL_R1.11749.11749.5.0.dta	5	5820.96	QADGAALPDGDVDTLGILPSLAHPVVLGKALDAIELVAK(29)-TVAASNTCCSHKDDVR(12)	Cross-Linked	BS3	5820.98	Carbamidomethyl[C](50);Carbamidomethyl[C](51)	1	0.00852644	-0.022614	-3.88491	KKT22(141)-KKT22(235)/	Intra-Protein	1	1	47	12	1	1
121	Zelda_221216_P2412_JS_BA_PL214_XL_R1.7081.7081.4.1.dta	4	3149.65	VQKVIVSGHVGLMDA(3)-TWPTDGVKEALAR(8)	Cross-Linked	BS3	3149.67	Oxidation[M](13)	1	0.00852999	-0.012051	-3.82612	KKT23(336)-KKT23(328)/	Intra-Protein	1	1	18	13	1	1
122	Zelda_221216_P2412_JS_BA_PL214_XL_R1.4163.4163.4.0.dta	4	2208.19	TWPTDGVKEALAR(8)-PAKPSK(3)	Cross-Linked	BS3	2208.2	null	1	0.00856941	-0.007716	-3.49424	KKT23(328)-KKT23(117)/	Intra-Protein	1	1	17	4	1	1
123	Zelda_221216_P2412_JS_BA_PL214_XL_R1.3600.3600.4.1.dta	4	2282.18	TMEKSELTR(4)-FKGAEVMIR(2)	Cross-Linked	BS3	2282.19	null	1	0.00857774	-0.00965	-4.2284	KKT23(292)-KKT23(310)/	Intra-Protein	1	1	14.5	15.5	1	1
124	Zelda_221216_P2412_JS_BA_PL214_XL_R1.12445.12445.6.0.dta	6	6980.62	QADGAALPDGDVDTLGILPSLAHPVVLGKALDAIELVAK(29)-ADWEAGETSHNKENISSPSSLIGAVPQR(12)	Cross-Linked	BS3	6980.62	null	1	0.00873512	0.005826	0.834597	KKT22(141)-KKT22(206)/	Intra-Protein	1	1	15	15	1	1
125	Zelda_221216_P2412_JS_BA_PL214_XL_R1.7052.7052.4.3.dta	4	3149.65	VQKVIVSGHVGLMDA(3)-TWPTDGVKEALAR(8)	Cross-Linked	BS3	3149.67	Oxidation[M](13)	1	0.00927412	-0.01297	-4.1179	KKT23(336)-KKT23(328)/	Intra-Protein	1	1	18	15	1	1
126	Zelda_221216_P2412_JS_BA_PL214_XL_R1.7746.7746.5.1.dta	5	4733.33	KVEENNVGGLHLTPSLELEEITDDGDVCLR(1)-AKGSYTWYLR(2)	Cross-Linked	BS3	4733.34	Carbamidomethyl[C](28)	1	0.00995959	-0.014608	-3.08619	KKT22(49)-KKT23(202)/	Inter-Protein	1	1	36	9	1	1
127	Zelda_221216_P2412_JS_BA_PL214_XL_R1.17251.17251.4.1.dta	4	3133.66	VQKVIVSGHVGLMDA(3)-TWPTDGVKEALAR(8)	Cross-Linked	BS3	3133.67	null	1	0.0101858	-0.007025	-2.24178	KKT23(336)-KKT23(328)/	Intra-Protein	1	1	7	7	1	1
128	Zelda_221216_P2412_JS_BA_PL214_XL_R1.4840.4840.5.0.dta	5	2646.35	AIPFWSHLGYKTMEK(11)-KHGFGR(1)	Cross-Linked	BS3	2646.36	null	1	0.0107643	-0.011191	-4.22882	KKT23(288)-KKT23(247)/	Intra-Protein	1	1	19.5	8.5	1	1
129	Zelda_221216_P2412_JS_BA_PL214_XL_R1.16653.16653.4.0.dta	4	3133.66	VQKVIVSGHVGLMDA(3)-TWPTDGVKEALAR(8)	Cross-Linked	BS3	3133.67	null	1	0.0110423	-0.007094	-2.2638	KKT23(336)-KKT23(328)/	Intra-Protein	1	1	6	7	1	1
130	Zelda_221216_P2412_JS_BA_PL214_XL_R1.16951.16951.4.0.dta	4	3133.67	VQKVIVSGHVGLMDA(3)-TWPTDGVKEALAR(8)	Cross-Linked	BS3	3133.67	null	1	0.0133048	-0.005148	-1.6428	KKT23(336)-KKT23(328)/	Intra-Protein	1	1	6	6	1	1
131	Zelda_221216_P2412_JS_BA_PL214_XL_R1.5902.5902.6.0.dta	6	4013.91	AHVLSKAEEFLQHIYDR(6)-TVAASNTCCSHKDDVR(12)	Cross-Linked	BS3	4013.92	Carbamidomethyl[C](28);Carbamidomethyl[C](29)	1	0.0136266	-0.017156	-4.27412	KKT22(246)-KKT22(235)/	Intra-Protein	1	1	27.5	18.5	1	1
132	Zelda_221216_P2412_JS_BA_PL214_XL_R1.7714.7714.5.0.dta	5	4733.3	KVEENNVGGLHLTPSLELEEITDDGDVCLR(1)-AKGSYTWYLR(2)	Cross-Linked	BS3	4733.34	Carbamidomethyl[C](28)	1	0.0146693	-0.037958	-8.01928	KKT22(49)-KKT23(202)/	Inter-Protein	1	1	46	9	1	1
133	Zelda_221216_P2412_JS_BA_PL214_XL_R1.17114.17114.4.1.dta	4	3133.66	VQKVIVSGHVGLMDA(3)-TWPTDGVKEALAR(8)	Cross-Linked	BS3	3133.67	null	1	0.0154819	-0.00885	-2.82416	KKT23(336)-KKT23(328)/	Intra-Protein	1	1	6	6	1	1
134	Zelda_221216_P2412_JS_BA_PL214_XL_R1.3519.3519.4.2.dta	4	2197.28	LKQELEVLGR(2)-ITTGKVTR(5)	Cross-Linked	BS3	2197.29	null	1	0.0159044	-0.008978	-4.08594	KKT3(73)-KKT3(68)/	Intra-Protein	1	1	18	8	1	1
135	Zelda_221216_P2412_JS_BA_PL214_XL_R1.4991.4991.4.0.dta	4	3336.64	YYATVEFTGEQKDALIEK(12)-TMEKSELTR(4)	Cross-Linked	BS3	3336.66	null	1	0.0181391	-0.015293	-4.58333	KKT23(25)-KKT23(292)/	Intra-Protein	1	1	23	8	1	1
136	Zelda_221216_P2412_JS_BA_PL214_XL_R1.7205.7205.3.0.dta	3	3497.81	AIPFWSHLGYKTMEK(11)-VQKVIVSGHVGLMDA(3)	Cross-Linked	BS3	3497.83	null	1	0.0182454	-0.018227	-5.21094	KKT23(288)-KKT23(336)/	Intra-Protein	1	1	22	13	1	1
137	Zelda_221216_P2412_JS_BA_PL214_XL_R1.14166.14166.4.1.dta	4	3133.66	VQKVIVSGHVGLMDA(3)-TWPTDGVKEALAR(8)	Cross-Linked	BS3	3133.67	null	1	0.0192953	-0.012738	-4.06488	KKT23(336)-KKT23(328)/	Intra-Protein	1	1	7	7	1	1
138	Zelda_221216_P2412_JS_BA_PL214_XL_R1.6662.6662.6.2.dta	6	3903.04	IYDVLQLVETHDTHMLKQR(17)-LSMSKSEVVPPPR(5)	Cross-Linked	BS3	3903.05	null	1	0.0208641	-0.013959	-3.57643	KKT3(960)-KKT3(814)/	Intra-Protein	1	1	15.5	16.5	1	1
139	Zelda_221216_P2412_JS_BA_PL214_XL_R1.12283.12283.4.1.dta	4	3133.67	VQKVIVSGHVGLMDA(3)-TWPTDGVKEALAR(8)	Cross-Linked	BS3	3133.67	null	1	0.0209107	0.002209	0.704924	KKT23(336)-KKT23(328)/	Intra-Protein	1	1	12	10	1	1
140	Zelda_221216_P2412_JS_BA_PL214_XL_R1.16399.16399.4.2.dta	4	3133.66	VQKVIVSGHVGLMDA(3)-TWPTDGVKEALAR(8)	Cross-Linked	BS3	3133.67	null	1	0.0213477	-0.01128	-3.59961	KKT23(336)-KKT23(328)/	Intra-Protein	1	1	6	6	1	1
141	Zelda_221216_P2412_JS_BA_PL214_XL_R1.12325.12325.4.3.dta	4	3133.68	VQKVIVSGHVGLMDA(3)-TWPTDGVKEALAR(8)	Cross-Linked	BS3	3133.67	null	1	0.0234765	0.009119	2.91	KKT23(336)-KKT23(328)/	Intra-Protein	1	1	11	8	1	1
142	Zelda_221216_P2412_JS_BA_PL214_XL_R1.16122.16122.4.2.dta	4	3133.66	VQKVIVSGHVGLMDA(3)-TWPTDGVKEALAR(8)	Cross-Linked	BS3	3133.67	null	1	0.0235247	-0.007146	-2.28039	KKT23(336)-KKT23(328)/	Intra-Protein	1	1	6	6	1	1
143	Zelda_221216_P2412_JS_BA_PL214_XL_R1.9963.9963.4.0.dta	4	4305.1	TAIQDQYSKLSGDGPFPMAFGLVLSEEERR(9)-VGSSFSSR(1)	Cross-Linked	BS3	4305.11	null	1	0.0247954	-0.01706	-3.96273	KKT23(144)-KKT22(2)/	Inter-Protein	1	1	38.5	8.5	1	1
144	Zelda_221216_P2412_JS_BA_PL214_XL_R1.17368.17368.4.0.dta	4	3133.66	VQKVIVSGHVGLMDA(3)-TWPTDGVKEALAR(8)	Cross-Linked	BS3	3133.67	null	1	0.0254579	-0.009911	-3.16274	KKT23(336)-KKT23(328)/	Intra-Protein	1	1	6	6	1	1
145	Zelda_221216_P2412_JS_BA_PL214_XL_R1.14275.14275.4.3.dta	4	3133.66	VQKVIVSGHVGLMDA(3)-TWPTDGVKEALAR(8)	Cross-Linked	BS3	3133.67	null	1	0.0258084	-0.010039	-3.20359	KKT23(336)-KKT23(328)/	Intra-Protein	1	1	6	8	1	1
146	Zelda_221216_P2412_JS_BA_PL214_XL_R1.2808.2808.4.0.dta	4	2009.08	AKGSYTWYLR(2)-PAKPSK(3)	Cross-Linked	BS3	2009.09	null	1	0.0269278	-0.00711	-3.53892	KKT23(202)-KKT23(117)/	Intra-Protein	1	1	19	4	1	1
147	Zelda_221216_P2412_JS_BA_PL214_XL_R1.16926.16926.4.0.dta	4	3133.66	VQKVIVSGHVGLMDA(3)-TWPTDGVKEALAR(8)	Cross-Linked	BS3	3133.67	null	1	0.0271435	-0.009755	-3.11296	KKT23(336)-KKT23(328)/	Intra-Protein	1	1	5	5	1	1
148	Zelda_221216_P2412_JS_BA_PL214_XL_R1.15919.15919.4.2.dta	4	3133.66	VQKVIVSGHVGLMDA(3)-TWPTDGVKEALAR(8)	Cross-Linked	BS3	3133.67	null	1	0.0278784	-0.008694	-2.77438	KKT23(336)-KKT23(328)/	Intra-Protein	1	1	7	6	1	1
149	Zelda_221216_P2412_JS_BA_PL214_XL_R1.13842.13842.4.0.dta	4	3133.67	VQKVIVSGHVGLMDA(3)-TWPTDGVKEALAR(8)	Cross-Linked	BS3	3133.67	null	1	0.0287125	-0.005096	-1.62621	KKT23(336)-KKT23(328)/	Intra-Protein	1	1	6	7	1	1
150	Zelda_221216_P2412_JS_BA_PL214_XL_R1.4116.4116.5.0.dta	5	3042.46	IVFYYEHNCYKFK(11)-TMEKSELTR(4)	Cross-Linked	BS3	3042.47	Carbamidomethyl[C](9)	1	0.029176	-0.013232	-4.34909	KKT23(308)-KKT23(292)/	Intra-Protein	1	1	16	11	1	1
151	Zelda_221216_P2412_JS_BA_PL214_XL_R1.3220.3220.4.0.dta	4	2009.08	AKGSYTWYLR(2)-PAKPSK(3)	Cross-Linked	BS3	2009.09	null	1	0.0305845	-0.007884	-3.92417	KKT23(202)-KKT23(117)/	Intra-Protein	1	1	23	4	1	1
152	Zelda_221216_P2412_JS_BA_PL214_XL_R1.2768.2768.3.0.dta	3	1815.01	FKGAEVMIR(2)-PAKPSK(3)	Cross-Linked	BS3	1815.02	null	1	0.0312654	-0.007721	-4.25395	KKT23(310)-KKT23(117)/	Intra-Protein	1	1	18.5	10.5	1	1
153	Zelda_221216_P2412_JS_BA_PL214_XL_R1.4610.4610.4.1.dta	4	2572.35	AIPFWSHLGYKTMEK(11)-PAKPSK(3)	Cross-Linked	BS3	2572.36	null	1	0.032302	-0.009861	-3.83344	KKT23(288)-KKT23(117)/	Intra-Protein	1	1	25	4	1	1
154	Zelda_221216_P2412_JS_BA_PL214_XL_R1.8800.8800.5.0.dta	5	3636.87	AHVLSKAEEFLQHIYDR(6)-TWPTDGVKEALAR(8)	Cross-Linked	BS3	3636.88	null	1	0.0331276	-0.010242	-2.81615	KKT22(246)-KKT23(328)/	Inter-Protein	1	1	23.5	10.5	1	1
155	Zelda_221216_P2412_JS_BA_PL214_XL_R1.15721.15721.4.0.dta	4	3133.66	VQKVIVSGHVGLMDA(3)-TWPTDGVKEALAR(8)	Cross-Linked	BS3	3133.67	null	1	0.0357269	-0.012103	-3.86224	KKT23(336)-KKT23(328)/	Intra-Protein	1	1	6	7	1	1
156	Zelda_221216_P2412_JS_BA_PL214_XL_R1.16816.16816.4.2.dta	4	3133.66	VQKVIVSGHVGLMDA(3)-TWPTDGVKEALAR(8)	Cross-Linked	BS3	3133.67	null	1	0.0358951	-0.01198	-3.82299	KKT23(336)-KKT23(328)/	Intra-Protein	1	1	6	7	1	1
157	Zelda_221216_P2412_JS_BA_PL214_XL_R1.14673.14673.6.1.dta	6	5026.5	LMNAALLQWCVETGFEFVMISADVKAIPFWSHLGYK(25)-KHGFGR(1)	Cross-Linked	BS3	5026.52	Carbamidomethyl[C](10);Oxidation[M](2)	1	0.0381153	-0.022377	-4.45178	KKT23(277)-KKT23(247)/	Intra-Protein	1	1	52	5	1	1
158	Zelda_221216_P2412_JS_BA_PL214_XL_R1.15426.15426.5.0.dta	5	5862.03	LMNAALLQWCVETGFEFVMISADVKAIPFWSHLGYK(25)-VQKVIVSGHVGLMDA(3)	Cross-Linked	BS3	5862	Carbamidomethyl[C](10)	1	0.0408594	0.032254	5.50222	KKT23(277)-KKT23(336)/	Intra-Protein	1	1	13	4	1	1
159	Zelda_221216_P2412_JS_BA_PL214_XL_R1.8948.8948.4.1.dta	4	3949.97	TAIQDQYSKLSGDGPFPMAFGLVLSEEER(9)-PAKPSK(3)	Cross-Linked	BS3	3949.99	null	1	0.0411189	-0.019456	-4.92558	KKT23(144)-KKT23(117)/	Intra-Protein	1	1	34	3	1	1
160	Zelda_221216_P2412_JS_BA_PL214_XL_R1.2837.2837.4.1.dta	4	1815.01	FKGAEVMIR(2)-PAKPSK(3)	Cross-Linked	BS3	1815.02	null	1	0.0419023	-0.007663	-4.22199	KKT23(310)-KKT23(117)/	Intra-Protein	1	1	11	7	1	1
161	Zelda_221216_P2412_JS_BA_PL214_XL_R1.12789.12789.5.0.dta	5	5094.72	QADGAALPDGDVDTLGILPSLAHPVVLGKALDAIELVAK(29)-TMEKSELTR(4)	Cross-Linked	BS3	5094.73	null	1	0.0436672	-0.011882	-2.33222	KKT22(141)-KKT23(292)/	Inter-Protein	1	1	47	5	1	1
162	Zelda_221216_P2412_JS_BA_PL214_XL_R1.14170.14170.4.0.dta	4	3133.66	VQKVIVSGHVGLMDA(3)-TWPTDGVKEALAR(8)	Cross-Linked	BS3	3133.67	null	1	0.0488838	-0.01246	-3.97617	KKT23(336)-KKT23(328)/	Intra-Protein	1	1	5	7	1	1
163	Zelda_221216_P2412_JS_BA_PL214_XL_R1.5857.5857.5.0.dta	5	4670.32	ADWEAGETSHNKENISSPSSLIGAVPQR(12)-VQKVIVSGHVGLMDA(3)	Cross-Linked	BS3	4670.35	null	1	0.0494189	-0.033295	-7.12901	KKT22(206)-KKT23(336)/	Inter-Protein	1	1	29	11	1	1
164	Zelda_221216_P2412_JS_BA_PL214_XL_R1.6881.6881.4.0.dta	4	2825.45	TWPTDGVKEALAR(8)-AKGSYTWYLR(2)	Cross-Linked	BS3	2825.46	null	1	0.0510743	-0.009837	-3.48156	KKT23(328)-KKT23(202)/	Intra-Protein	1	1	15.5	12.5	1	1
165	Zelda_221216_P2412_JS_BA_PL214_XL_R1.7703.7703.5.0.dta	5	3388.73	AIPFWSHLGYKTMEK(11)-TWPTDGVKEALAR(8)	Cross-Linked	BS3	3388.74	null	1	0.0517056	-0.012726	-3.75538	KKT23(288)-KKT23(328)/	Intra-Protein	1	1	8	15	1	1
166	Zelda_221216_P2412_JS_BA_PL214_XL_R1.5377.5377.4.2.dta	4	3146.69	PSKGPSGQQLTYSQLVLR(3)-FKGAEVMIR(2)	Cross-Linked	BS3	3146.7	null	1	0.0576259	-0.01153	-3.66415	KKT23(120)-KKT23(310)/	Intra-Protein	1	1	28	8	1	1
167	Zelda_221216_P2412_JS_BA_PL214_XL_R1.8804.8804.6.0.dta	6	3636.87	AHVLSKAEEFLQHIYDR(6)-TWPTDGVKEALAR(8)	Cross-Linked	BS3	3636.88	null	1	0.0586515	-0.012364	-3.39962	KKT22(246)-KKT23(328)/	Inter-Protein	1	1	23.5	15.5	1	1
168	Zelda_221216_P2412_JS_BA_PL214_XL_R1.5697.5697.6.0.dta	6	4170.01	AHVLSKAEEFLQHIYDRR(6)-TVAASNTCCSHKDDVR(12)	Cross-Linked	BS3	4170.02	Carbamidomethyl[C](29);Carbamidomethyl[C](30)	1	0.0616754	-0.013058	-3.1314	KKT22(246)-KKT22(235)/	Intra-Protein	1	1	21.5	12.5	1	1
169	Zelda_221216_P2412_JS_BA_PL214_XL_R1.18018.18018.6.0.dta	6	5010.51	LMNAALLQWCVETGFEFVMISADVKAIPFWSHLGYK(25)-KHGFGR(1)	Cross-Linked	BS3	5010.53	Carbamidomethyl[C](10)	1	0.0618162	-0.016637	-3.32041	KKT23(277)-KKT23(247)/	Intra-Protein	1	1	25	3	1	1
170	Zelda_221216_P2412_JS_BA_PL214_XL_R1.6206.6206.4.2.dta	4	2934.54	VQKVIVSGHVGLMDA(3)-AKGSYTWYLR(2)	Cross-Linked	BS3	2934.55	null	1	0.068065	-0.012799	-4.36148	KKT23(336)-KKT23(202)/	Intra-Protein	1	1	21	12	1	1
171	Zelda_221216_P2412_JS_BA_PL214_XL_R1.12347.12347.4.3.dta	4	3133.68	VQKVIVSGHVGLMDA(3)-TWPTDGVKEALAR(8)	Cross-Linked	BS3	3133.67	null	1	0.0717642	0.009335	2.97893	KKT23(336)-KKT23(328)/	Intra-Protein	1	1	15	9	1	1
172	Zelda_221216_P2412_JS_BA_PL214_XL_R1.6498.6498.5.0.dta	5	4925.4	ADWEAGETSHNKENISSPSSLIGAVPQR(12)-AIPFWSHLGYKTMEK(11)	Cross-Linked	BS3	4925.42	null	1	0.07455	-0.015779	-3.20358	KKT22(206)-KKT23(288)/	Inter-Protein	1	1	32	13	1	1
173	Zelda_221216_P2412_JS_BA_PL214_XL_R1.13652.13652.5.0.dta	5	5443.92	QADGAALPDGDVDTLGILPSLAHPVVLGKALDAIELVAK(29)-TWPTDGVKEALAR(8)	Cross-Linked	BS3	5443.94	null	1	0.07895	-0.018093	-3.32351	KKT22(141)-KKT23(328)/	Inter-Protein	1	1	34	9	1	1
174	Zelda_221216_P2412_JS_BA_PL214_XL_R1.7249.7249.6.0.dta	6	3287.66	AHVLSKAEEFLQHIYDR(6)-TMEKSELTR(4)	Cross-Linked	BS3	3287.67	null	1	0.0855322	-0.012487	-3.79813	KKT22(246)-KKT23(292)/	Inter-Protein	1	1	26.5	12.5	1	1
175	Zelda_221216_P2412_JS_BA_PL214_XL_R1.5779.5779.4.1.dta	4	2740.48	VQKVIVSGHVGLMDA(3)-FKGAEVMIR(2)	Cross-Linked	BS3	2740.49	null	1	0.0923142	-0.004721	-1.72269	KKT23(336)-KKT23(310)/	Intra-Protein	1	1	11	7	1	1
176	Zelda_221216_P2412_JS_BA_PL214_XL_R1.7127.7127.5.0.dta	5	3189.61	AIPFWSHLGYKTMEK(11)-AKGSYTWYLR(2)	Cross-Linked	BS3	3189.62	null	1	0.102241	-0.011544	-3.61924	KKT23(288)-KKT23(202)/	Intra-Protein	1	1	7.5	8.5	1	1
177	Zelda_221216_P2412_JS_BA_PL214_XL_R1.3351.3351.6.4.dta	6	4938.28	ADWEAGETSHNKENISSPSSLIGAVPQR(12)-TVAASNTCCSHKDDVR(12)	Cross-Linked	BS3	4938.3	Carbamidomethyl[C](39);Carbamidomethyl[C](40)	1	0.108808	-0.020883	-4.22878	KKT22(206)-KKT22(235)/	Intra-Protein	1	1	27.5	9.5	1	1
178	Zelda_221216_P2412_JS_BA_PL214_XL_R1.15362.15362.5.0.dta	5	5010.51	LMNAALLQWCVETGFEFVMISADVKAIPFWSHLGYK(25)-KHGFGR(1)	Cross-Linked	BS3	5010.53	Carbamidomethyl[C](10)	1	0.114202	-0.022137	-4.4181	KKT23(277)-KKT23(247)/	Intra-Protein	1	1	18	2	1	1
179	Zelda_221216_P2412_JS_BA_PL214_XL_R1.5861.5861.5.0.dta	5	4670.32	ADWEAGETSHNKENISSPSSLIGAVPQR(12)-VQKVIVSGHVGLMDA(3)	Cross-Linked	BS3	4670.35	null	1	0.117474	-0.027571	-5.90341	KKT22(206)-KKT23(336)/	Inter-Protein	1	1	26	10	1	1
180	Zelda_221216_P2412_JS_BA_PL214_XL_R1.14636.14636.6.1.dta	6	5026.51	LMNAALLQWCVETGFEFVMISADVKAIPFWSHLGYK(25)-KHGFGR(1)	Cross-Linked	BS3	5026.52	Carbamidomethyl[C](10);Oxidation[M](2)	1	0.134221	-0.018767	-3.73359	KKT23(277)-KKT23(247)/	Intra-Protein	1	1	36	5	1	1
181	Zelda_221216_P2412_JS_BA_PL214_XL_R1.12668.12668.5.0.dta	5	5198.81	QADGAALPDGDVDTLGILPSLAHPVVLGKALDAIELVAK(29)-LNDAATVNKPR(9)	Cross-Linked	BS3	5198.83	null	1	0.151228	-0.020412	-3.92627	KKT22(141)-KKT3(739)/	Inter-Protein	1	1	37	8	1	1
182	Zelda_221216_P2412_JS_BA_PL214_XL_R1.6383.6383.5.1.dta	5	2894.49	AHVLSKAEEFLQHIYDR(6)-KHGFGR(1)	Cross-Linked	BS3	2894.51	null	1	0.152215	-0.011694	-4.04007	KKT22(246)-KKT23(247)/	Inter-Protein	1	1	31.5	7.5	1	1
183	Zelda_221216_P2412_JS_BA_PL214_XL_R1.3665.3665.5.0.dta	5	2391.29	VQKVIVSGHVGLMDA(3)-KHGFGR(1)	Cross-Linked	BS3	2391.3	null	1	0.153081	-0.010243	-4.28345	KKT23(336)-KKT23(247)/	Intra-Protein	1	1	20	9	1	1
184	Zelda_221216_P2412_JS_BA_PL214_XL_R1.12838.12838.5.0.dta	5	5094.71	QADGAALPDGDVDTLGILPSLAHPVVLGKALDAIELVAK(29)-TMEKSELTR(4)	Cross-Linked	BS3	5094.73	null	1	0.162097	-0.02049	-4.0218	KKT22(141)-KKT23(292)/	Inter-Protein	1	1	42	5	1	1
185	Zelda_221216_P2412_JS_BA_PL214_XL_R1.5794.5794.5.2.dta	5	3836.05	DALIEKYWEANEAERKAIAR(6)-LLSDEHLALLAK(1)	Cross-Linked	BS3	3836.06	null	1	0.193851	-0.006042	-1.57505	KKT23(31)-KKT23(2)/	Intra-Protein	1	1	9	15	1	1
186	Zelda_221216_P2412_JS_BA_PL214_XL_R1.5859.5859.5.0.dta	5	3836.06	DALIEKYWEANEAERKAIAR(16)-LLSDEHLALLAK(1)	Cross-Linked	BS3	3836.06	null	1	0.229637	-0.003109	-0.810467	KKT23(41)-KKT23(2)/	Intra-Protein	1	1	10	14	1	1
187	Zelda_221216_P2412_JS_BA_PL214_XL_R1.5061.5061.2.3.dta	2	1858.98	TMEKSELTR(4)-PAKPSK(3)	Cross-Linked	BS3	1858.99	null	1	0.25225	-0.010296	-5.53848	KKT23(292)-KKT23(117)/	Intra-Protein	1	1	10	3	1	1
188	Zelda_221216_P2412_JS_BA_PL214_XL_R1.17259.17259.6.2.dta	6	5010.52	LMNAALLQWCVETGFEFVMISADVKAIPFWSHLGYK(25)-KHGFGR(1)	Cross-Linked	BS3	5010.53	Carbamidomethyl[C](10)	1	0.273503	-0.012675	-2.52967	KKT23(277)-KKT23(247)/	Intra-Protein	1	1	13	3	1	1
189	Zelda_221216_P2412_JS_BA_PL214_XL_R1.2061.2061.4.3.dta	4	1858.99	TMEKSELTR(4)-PAKPSK(3)	Cross-Linked	BS3	1858.99	null	1	0.275769	-0.008129	-4.37279	KKT23(292)-KKT23(117)/	Intra-Protein	1	1	13	5	1	1
190	Zelda_221216_P2412_JS_BA_PL214_XL_R1.5609.5609.5.0.dta	5	3039.52	AIPFWSHLGYKTMEK(11)-TMEKSELTR(4)	Cross-Linked	BS3	3039.53	null	1	0.277826	-0.01136	-3.73742	KKT23(288)-KKT23(292)/	Intra-Protein	1	1	15	10	1	1
191	Zelda_221216_P2412_JS_BA_PL214_XL_R1.6507.6507.5.1.dta	5	4925.4	ADWEAGETSHNKENISSPSSLIGAVPQR(12)-AIPFWSHLGYKTMEK(11)	Cross-Linked	BS3	4925.42	null	1	0.288742	-0.015779	-3.20358	KKT22(206)-KKT23(288)/	Inter-Protein	1	1	32.5	11.5	1	1
192	Zelda_221216_P2412_JS_BA_PL214_XL_R1.5630.5630.5.1.dta	5	4362.12	ADWEAGETSHNKENISSPSSLIGAVPQR(12)-AKGSYTWYLR(2)	Cross-Linked	BS3	4362.14	null	1	0.311484	-0.017387	-3.98589	KKT22(206)-KKT23(202)/	Inter-Protein	1	1	35.5	8.5	1	1
193	Zelda_221216_P2412_JS_BA_PL214_XL_R1.7209.7209.5.0.dta	5	3287.66	AHVLSKAEEFLQHIYDR(6)-TMEKSELTR(4)	Cross-Linked	BS3	3287.67	null	1	0.322578	-0.010303	-3.13383	KKT22(246)-KKT23(292)/	Inter-Protein	1	1	30.5	11.5	1	1
194	Zelda_221216_P2412_JS_BA_PL214_XL_R1.10536.10536.5.0.dta	5	5286.7	LLSDEHLALLAKYYATVEFTGEQK(12)-AIPFWSHLGYKTMEKSELTR(15)	Cross-Linked	BS3	5286.71	Oxidation[M](40)	1	0.340155	-0.007871	-1.48883	KKT23(13)-KKT23(292)/	Intra-Protein	1	1	13	10	1	1
195	Zelda_221216_P2412_JS_BA_PL214_XL_R1.7207.7207.6.0.dta	6	3287.66	AHVLSKAEEFLQHIYDR(6)-TMEKSELTR(4)	Cross-Linked	BS3	3287.67	null	1	0.34402	-0.011964	-3.63905	KKT22(246)-KKT23(292)/	Inter-Protein	1	1	28.5	10.5	1	1
196	Zelda_221216_P2412_JS_BA_PL214_XL_R1.13165.13165.5.1.dta	5	5050.74	QADGAALPDGDVDTLGILPSLAHPVVLGKALDAIELVAK(29)-FKGAEVMIR(2)	Cross-Linked	BS3	5050.75	null	1	0.347958	-0.015839	-3.13597	KKT22(141)-KKT23(310)/	Inter-Protein	1	1	33	6	1	1
197	Zelda_221216_P2412_JS_BA_PL214_XL_R1.13173.13173.5.0.dta	5	5553.02	QADGAALPDGDVDTLGILPSLAHPVVLGKALDAIELVAK(29)-VQKVIVSGHVGLMDA(3)	Cross-Linked	BS3	5553.03	null	1	0.396998	-0.009742	-1.75436	KKT22(141)-KKT23(336)/	Inter-Protein	1	1	19.5	9.5	1	1
198	Zelda_221216_P2412_JS_BA_PL214_XL_R1.5573.5573.5.0.dta	5	5969.96	SELTRIVFYYEHNCYKFKGAEVMIR(16)-GAEVMIRYCRTWPTDGVKEALAR(18)	Cross-Linked	BS3	5969.97	Carbamidomethyl[C](14);Carbamidomethyl[C](37)	1	0.402576	-0.01157	-1.93803	KKT23(308)-KKT23(328)/	Intra-Protein	1	1	11.5	5.5	1	1
199	Zelda_221216_P2412_JS_BA_PL214_XL_R1.6317.6317.5.1.dta	5	4561.24	ADWEAGETSHNKENISSPSSLIGAVPQR(12)-TWPTDGVKEALAR(8)	Cross-Linked	BS3	4561.26	null	1	0.439483	-0.020144	-4.41632	KKT22(206)-KKT23(328)/	Inter-Protein	1	1	34.5	8.5	1	1
200	Zelda_221216_P2412_JS_BA_PL214_XL_R1.5082.5082.2.3.dta	2	1858.98	TMEKSELTR(4)-PAKPSK(3)	Cross-Linked	BS3	1858.99	null	1	0.444982	-0.009719	-5.2281	KKT23(292)-KKT23(117)/	Intra-Protein	1	1	10	2	1	1
201	Zelda_221216_P2412_JS_BA_PL214_XL_R1.11075.11075.4.0.dta	4	3835.99	YYATVEFTGEQKDALIEK(12)-EKGAVPAGTKFAYVR(10)	Cross-Linked	BS3	3835.98	null	1	0.471087	0.009502	2.47707	KKT23(25)-KKT2(1178)/	Inter-Protein	1	1	14	14	1	1
210	Zelda_221216_P2412_JS_BA_PL214_XL_R1.11064.11064.4.0.dta	4	3835.99	YYATVEFTGEQKDALIEK(12)-EKGAVPAGTKFAYVR(10)	Cross-Linked	BS3	3835.98	null	1	0.495874	0.007834	2.04224	KKT23(25)-KKT2(1178)/	Inter-Protein	1	1	12	11	1	1
202	Zelda_221216_P2412_JS_BA_PL214_XL_R1.12837.12837.4.0.dta	4	6033.95	TAIQDQYSKLSGDGPFPMAFGLVLSEEER(9)-GAEVMIRYCRTWPTDGVKEALAR(18)	Cross-Linked	BS3	6033.95	Oxidation[M](18);Carbamidomethyl[C](41);Oxidation[M](37)	1	0.499234	0.007453	1.23518	KKT23(144)-KKT23(328)/	Intra-Protein	1	1	12.5	5.5	1	1
211	Zelda_221216_P2412_JS_BA_PL214_XL_R1.8657.8657.6.0.dta	6	3987.11	RAHVLSKAEEFLQHIYDR(7)-LGETLEKTTDVYLR(7)	Cross-Linked	BS3	3987.1	null	1	0.503117	0.009506	2.38419	KKT22(246)-KKT18(188)/	Inter-Protein	1	1	17.5	7.5	1	1
212	Zelda_221216_P2412_JS_BA_PL214_XL_R1.13624.13624.5.0.dta	5	5443.91	QADGAALPDGDVDTLGILPSLAHPVVLGKALDAIELVAK(29)-TWPTDGVKEALAR(8)	Cross-Linked	BS3	5443.94	null	1	0.504474	-0.0267	-4.90454	KKT22(141)-KKT23(328)/	Inter-Protein	1	1	26	10	1	1
203	Zelda_221216_P2412_JS_BA_PL214_XL_R1.10806.10806.5.1.dta	5	5009.59	DILERNAGKYDVIVTTYNLAAGNKYDVSFLK(9)-LALDSYISEDKK(11)	Cross-Linked	BS3	5009.6	null	1	0.565989	-0.010528	-2.10156	YAL019W_FUN30(671)-YAL019W_FUN30(1101)/	Intra-Protein	1	1	11	4	1	1
204	Zelda_221216_P2412_JS_BA_PL214_XL_R1.11837.11837.6.0.dta	6	5763.94	LMDDVRNGVVFDPDDDLLPMPIKVCNHINETR(23)-LGTIPSEIQIMATLNKK(16)	Cross-Linked	BS3	5763.91	Carbamidomethyl[C](25);Oxidation[M](2);Oxidation[M](20)	1	0.592724	0.025891	4.49192	YAL017W_PSK1(705)-YAL017W_PSK1(1158)/	Intra-Protein	1	1	8	8	1	1
205	Zelda_221216_P2412_JS_BA_PL214_XL_R1.2064.2064.4.1.dta	4	2320.28	GKEELVEELR(2)-LSHLEKVR(6)	Cross-Linked	BS3	2320.29	null	1	0.607284	-0.008976	-3.86849	KKIP1(571)-KKIP1(704)/	Intra-Protein	1	1	3.5	6.5	1	1
206	Zelda_221216_P2412_JS_BA_PL214_XL_R1.12454.12454.5.1.dta	5	2492.3	DAKIEIQFMER(3)-RSASKRDR(5)	Cross-Linked	BS3	2492.3	null	1	0.637297	-0.001752	-0.702964	KKT10(171)-KKT19(72)/KKT19(190)-KKT19(72)/	Intra-Protein	1	1	3.5	2.5	1	1
207	Zelda_221216_P2412_JS_BA_PL214_XL_R1.11212.11212.4.0.dta	4	2413.33	LFRIYDFEGKK(10)-DKKVSAGR(2)	Cross-Linked	BS3	2413.32	null	1	0.672866	0.006802	2.81852	YAL001C_TFC3(400)-YAL001C_TFC3(714)/	Intra-Protein	1	1	3	6	1	1
208	Zelda_221216_P2412_JS_BA_PL214_XL_R1.5042.5042.5.0.dta	5	2878.5	VTSAQNDAKMFR(9)-QLENSKLVSIAR(6)	Cross-Linked	BS3	2878.51	Oxidation[M](10)	1	0.720932	-0.005646	-1.96143	KKT24(510)-KKT24(490)/	Intra-Protein	1	1	7.5	7.5	1	1
209	Zelda_221216_P2412_JS_BA_PL214_XL_R1.17287.17287.4.0.dta	4	3055.52	LPTGFELKQQQKR(12)-SCVYAFGSNGQR(1)	Cross-Linked	BS3	3055.54	Carbamidomethyl[C](18)	1	0.72108	-0.018738	-6.13246	YAL020C_ATS1(219)-YAL020C_ATS1(2)/	Intra-Protein	1	1	3.5	2.5	1	1
213	Zelda_221216_P2412_JS_BA_PL214_XL_R1.6670.6670.2.3.dta	2	1673.87	ELEEKVK(5)-MESPAK(1)	Cross-Linked	BS3	1673.87	null	1	0.794122	0.001673	0.999482	KKIP1(37)-KKIP1(1)/	Intra-Protein	1	1	6	2	1	1
214	Zelda_221216_P2412_JS_BA_PL214_XL_R1.7760.7760.4.0.dta	4	2754.31	SFEQLKGMLEDMSR(6)-ESPAKGDSR(5)	Cross-Linked	BS3	2754.31	null	1	0.796843	0.002259	0.82017	KKIP1(869)-KKIP1(6)/	Intra-Protein	1	1	10.5	7.5	1	1
215	Zelda_221216_P2412_JS_BA_PL214_XL_R1.9584.9584.6.0.dta	6	4581.14	SYSRGGMVGSPVPDDMSFTLSPLPYFPKR(28)-SGYGESMHSLR(1)	Cross-Linked	BS3	4581.15	Oxidation[M](7);Oxidation[M](16)	1	0.808778	-0.011753	-2.56551	KKT7(61)-KKT7(2)/	Intra-Protein	1	1	14.5	3.5	1	1
216	Zelda_221216_P2412_JS_BA_PL214_XL_R1.4889.4889.4.1.dta	4	4982.19	DKMQKMCDCVMSGGPHTFKVR(19)-MQKMCDCVMSGGPHTFKVR(17)	Cross-Linked	BS3	4982.2	Carbamidomethyl[C](7);Carbamidomethyl[C](9);Oxidation[M](3);Oxidation[M](6);Oxidation[M](11);Carbamidomethyl[C](29);Carbamidomethyl[C](31);Oxidation[M](25)	1	0.809687	-0.00374	-0.750673	YAL011W_SWC3(168)-YAL011W_SWC3(168)/	Intra-Protein	1	1	9.5	10.5	1	1
Red: false positive (yeast proteins or KKT proteins not used in the experiment)
Green: Inter-protein crosslinks with score better than 4.71E-2 (10-fold more stringent than the first obvious false positive hit
